# A Unifying Statistical Framework to Discover Disease Genes from GWAS

**DOI:** 10.1101/2022.04.28.489887

**Authors:** Justin N.J. McManus, Robert J. Lovelett, Daniel Lowengrub, Sarah Christensen

## Abstract

Genome-wide association studies (GWAS) identify genomic loci associated with complex traits, but it remains an open challenge to identify the genes underlying the association signals. Here, we extend the equations of statistical fine-mapping, to compute the probability that each gene in the human genome is targeted by a causal variant, given a particular trait. Our computations are enabled by several key innovations. First, we partition the genome into optimal linkage disequilibrium blocks, enabling genome-wide detection of trait-associated genes. Second, we unveil a comprehensive mapping that associates genetic variants to the target genes they affect. The combined performance of the map on high-throughput functional genomics and eQTL datasets supersedes the state of the art. Lastly, we describe an algorithm which learns, directly from GWAS data, how to incorporate prior knowledge into the statistical computations, significantly improving their accuracy. We validate each component of the statistical framework individually and in combination. Among methods to identify genes targeted by causal variants, this paradigm rediscovers an unprecedented proportion of known disease genes. Moreover, it establishes human genetics support for many genes previously implicated only by clinical or preclinical evidence, and it discovers an abundance of novel disease genes with compelling biological rationale.
