## Supplementary material for "A Unifying Statistical Framework to Discover Disease Genes from GWAS": File S4

Life stage and term name	Cell type identifier
adult B cell	B cell
adult MM.1S	B cell
unknown naive B cell	B cell
adult Karpas-422	B cell lymphoma
adult OCI-LY7	B cell lymphoma
child NAMALWA	B cell lymphoma
adult CD4-positive naive resting alpha-beta T cell	CD4-positive T cell
adult CD4-positive, alpha-beta T cell	CD4-positive T cell
adult CD4-positive, alpha-beta memory T cell	CD4-positive T cell
adult activated CD4 positive, naive alpha-beta T cell	CD4-positive T cell
adult activated CD4-positive, alpha-beta T cell	CD4-positive T cell
adult activated CD4-positive, alpha-beta memory T cell	CD4-positive T cell
adult central memory CD4-positive, alpha-beta T cell	CD4-positive T cell
adult effector CD4-positive, alpha-beta T cell	CD4-positive T cell
adult effector memory CD4-positive, alpha-beta T cell	CD4-positive T cell
adult naive thymus-derived CD4-positive, alpha-beta T cell	CD4-positive T cell
unknown naive thymus-derived CD4-positive, alpha-beta T cell	CD4-positive T cell
adult CD8-positive naive resting alpha-beta T cell	CD8-positive T cell
adult CD8-positive, alpha-beta T cell	CD8-positive T cell
adult CD8-positive, alpha-beta memory T cell	CD8-positive T cell
adult activated CD8-positive, alpha-beta T cell	CD8-positive T cell
adult activated CD8-positive, alpha-beta memory T cell	CD8-positive T cell
child A673	Ewing sarcoma
adult HeLa-S3	HeLa
adult T-cell	T cell
unknown T-cell	T cell
adult T follicular helper cell	T-helper cell
adult T-helper 1 cell	T-helper cell
adult T-helper 17 cell	T-helper cell
adult T-helper 2 cell	T-helper cell
adult T-helper 22 cell	T-helper cell
adult T-helper 9 cell	T-helper cell
unknown T-helper 1 cell	T-helper cell
unknown T-helper 17 cell	T-helper cell
unknown T-helper 2 cell	T-helper cell
adult regulatory T cell	Treg cell
adult activated T-cell	activated T cell
adult Ishikawa	adenocarcinoma
unknown adipocyte	adipocyte
adult subcutaneous adipose tissue	adipose tissue
adult Peyers patch	adult Peyers patch
adult adrenal gland	adult adrenal gland
adult astrocyte	adult astrocyte
adult bipolar neuron	adult bipolar neuron
adult aorta	adult blood vessel
adult ascending aorta	adult blood vessel
adult coronary artery	adult blood vessel
adult posterior vena cava	adult blood vessel
adult thoracic aorta	adult blood vessel
adult tibial artery	adult blood vessel
adult dermis blood vessel endothelial cell	adult blood vessel endothelial cell
adult HS-5	adult bone marrow fibroblast
adult Ammons horn	adult brain
adult caudate nucleus	adult brain
adult dorsolateral prefrontal cortex	adult brain
adult frontal cortex	adult brain
adult globus pallidus	adult brain
adult head of caudate nucleus	adult brain
adult inferior parietal cortex	adult brain
adult midbrain	adult brain
adult middle frontal gyrus	adult brain
adult occipital lobe	adult brain
adult pons	adult brain
adult posterior cingulate cortex	adult brain
adult posterior cingulate gyrus	adult brain
adult putamen	adult brain
adult superior temporal gyrus	adult brain
adult cardiac fibroblast	adult cardiac fibroblast
adult cerebellar cortex	adult cerebellum
adult cerebellum	adult cerebellum
adult esophagus mucosa	adult esophagus mucosa
adult esophagus muscularis mucosa	adult esophagus mucosa
adult esophagus squamous epithelium	adult esophagus mucosa
adult fallopian tube	adult fallopian tube
adult mesenteric fat pad	adult fat pad
adult omental fat pad	adult fat pad
adult gastrocnemius medialis	adult gastrocnemius medialis
adult gastroesophageal sphincter	adult gastroesophageal sphincter
adult kidney glomerular epithelial cell	adult glomerular epithelial cell
adult Right ventricle myocardium inferior	adult heart
adult Right ventricle myocardium superior	adult heart
adult cardiac septum	adult heart
adult heart	adult heart
adult heart left ventricle	adult heart
adult heart right ventricle	adult heart
adult left cardiac atrium	adult heart
adult left ventricle myocardium inferior	adult heart
adult left ventricle myocardium superior	adult heart
adult right atrium auricular region	adult heart
adult right cardiac atrium	adult heart
adult hepatic stellate cell	adult hepatic stellate cell
adult colonic mucosa	adult intestinal mucosa
adult mucosa of descending colon	adult intestinal mucosa
adult left colon	adult intestine
adult sigmoid colon	adult intestine
adult small intestine	adult intestine
adult transverse colon	adult intestine
adult kidney	adult kidney
adult kidney tubule cell	adult kidney
adult left lobe of liver	adult liver
adult right lobe of liver	adult liver
adult left lung	adult lung
adult lower lobe of left lung	adult lung
adult lower lobe of right lung	adult lung
adult lung	adult lung
adult upper lobe of left lung	adult lung
adult upper lobe of right lung	adult lung
adult fibroblast of lung	adult lung fibroblast
adult inflammatory macrophage	adult macrophage
adult suppressor macrophage	adult macrophage
adult medulla oblongata	adult medulla
adult mucosa of urinary bladder	adult mucosa of urinary bladder
adult NCI-H929	adult multiple myeloma cell line
adult myocyte	adult myocyte
adult sciatic nerve	adult nerve
adult excitatory neuron	adult neuron
adult ovary	adult ovary
adult body of pancreas	adult pancreas
adult pancreas	adult pancreas
adult 8988T	adult pancreatic carcinoma
adult Panc1	adult pancreatic carcinoma
adult HPDE6-E6E7	adult pancreatic epithelial cell
adult prostate gland	adult prostate
adult psoas muscle	adult psoas muscle
adult lower leg skin	adult skin
adult suprapubic skin	adult skin
adult AG08395	adult skin fibroblast
adult AG09319	adult skin fibroblast
adult AG10803	adult skin fibroblast
adult AG20443	adult skin fibroblast
adult fibroblast of dermis	adult skin fibroblast
adult spleen	adult spleen
adult stomach	adult stomach
adult testis	adult testis
adult thyroid gland	adult thyroid gland
adult tibial nerve	adult tibial nerve
adult ureter	adult ureter
adult uterus	adult uterus
adult vagina	adult vagina
unknown amniotic epithelial cell	amniotic epithelial cell
unknown astrocyte	astrocyte
embryonic ELF-1	blastocyst cell line
unknown L1-S8	bone marrow cell line
unknown brain microvascular endothelial cell	brain endothelial cell
unknown brain pericyte	brain pericyte
adult MCF-7	breast carcinoma
adult T47D	breast carcinoma
adult MCF 10A	breast epithelial cells
adult breast epithelium	breast epithelial cells
unknown bronchial epithelial cell	bronchial epithelial cell
unknown cardiac fibroblast	cardiac fibroblast
unknown fibroblast of the aortic adventitia	cardiac fibroblast
unknown cardiac muscle cell	cardiac muscle
unknown astrocyte of the cerebellum	cerebellum astrocyte
child adrenal gland	child adrenal gland
child glomerular visceral epithelial cell	child glomerular epithelial cell
child heart	child heart
child colonic mucosa	child intestinal mucosa
child right lobe of liver	child liver
child left lung	child lung
child mucosa of gallbladder	child mucosa of gallbladder
child sciatic nerve	child nerve
child pancreas	child pancreas
child psoas muscle	child psoas muscle
child stomach	child stomach
unknown chorion	chorion
unknown choroid plexus epithelial cell	choroid plexus epithelial cell
unknown non-pigmented ciliary epithelial cell	ciliary epithelial cell
unknown HCEC 1CT	colon epithelial cells
adult Caco-2	colorectal carcinoma
adult HCT116	colorectal carcinoma
adult HT-29	colorectal carcinoma
adult LoVo	colorectal carcinoma
adult SW480	colorectal carcinoma
unknown RKO	colorectal carcinoma
unknown fibroblast of the conjunctiva	conjunctiva fibroblast
embryonic adrenal gland	embryonic adrenal gland
embryonic urinary bladder	embryonic bladder
embryonic femur	embryonic bone
embryonic brain	embryonic brain
embryonic cardiac fibroblast	embryonic cardiac fibroblast
embryonic cardiac muscle cell	embryonic cardiac muscle
embryonic cardiac myoblast	embryonic cardiac myoblast
embryonic cardiovascular progenitor cell	embryonic cardiovascular progenitor cell
embryonic endodermal cell	embryonic endodermal cell
embryonic eye	embryonic eye
embryonic embryonic facial prominence	embryonic facial prominence
embryonic right forelimb	embryonic forelimb
embryonic heart	embryonic heart
embryonic heart left ventricle	embryonic heart
embryonic heart right ventricle	embryonic heart
embryonic left cardiac atrium	embryonic heart
embryonic hepatocyte	embryonic hepatocyte
embryonic large intestine	embryonic intestine
embryonic small intestine	embryonic intestine
embryonic kidney	embryonic kidney
embryonic left kidney	embryonic kidney
embryonic left renal cortex interstitium	embryonic kidney
embryonic left renal pelvis	embryonic kidney
embryonic renal cortex interstitium	embryonic kidney
embryonic renal pelvis	embryonic kidney
embryonic right kidney	embryonic kidney
embryonic right renal cortex interstitium	embryonic kidney
embryonic right renal pelvis	embryonic kidney
embryonic HEK293T	embryonic kidney cell line
embryonic kidney capillary endothelial cell	embryonic kidney endothelial cell
embryonic left forelimb	embryonic limb
embryonic left hindlimb	embryonic limb
embryonic limb	embryonic limb
embryonic right hindlimb	embryonic limb
embryonic liver	embryonic liver
embryonic AG04450	embryonic lung
embryonic left lung	embryonic lung
embryonic lung	embryonic lung
embryonic right lung	embryonic lung
unknown WI38	embryonic lung fibroblast
embryonic mesodermal cell	embryonic mesodermal cell
embryonic mesothelial cell of epicardium	embryonic mesothelial cell of epicardium
embryonic forelimb muscle	embryonic muscle
embryonic hindlimb muscle	embryonic muscle
embryonic muscle of arm	embryonic muscle
embryonic muscle of back	embryonic muscle
embryonic muscle of leg	embryonic muscle
embryonic muscle of trunk	embryonic muscle
embryonic fibroblast of skin of right quadriceps	embryonic muscle fibroblast
embryonic nephron progenitor cell	embryonic nephron progenitor cell
embryonic neural crest cell	embryonic neural crest cell
embryonic ecto neural progenitor cell	embryonic neural progenitor
embryonic neural progenitor cell	embryonic neural progenitor
embryonic neuronal stem cell	embryonic neuronal stem cell
embryonic ovary	embryonic ovary
embryonic progenitor cell of endocrine pancreas	embryonic progenitor cell of endocrine pancreas
embryonic retina	embryonic retina
embryonic skin of body	embryonic skin
embryonic fibroblast of skin of abdomen	embryonic skin fibroblast
embryonic fibroblast of skin of back	embryonic skin fibroblast
embryonic fibroblast of skin of left biceps	embryonic skin fibroblast
embryonic fibroblast of skin of left quadriceps	embryonic skin fibroblast
embryonic fibroblast of skin of right biceps	embryonic skin fibroblast
embryonic fibroblast of skin of scalp	embryonic skin fibroblast
embryonic fibroblast of upper back skin	embryonic skin fibroblast
embryonic spinal cord	embryonic spinal cord
embryonic spleen	embryonic spleen
embryonic H1	embryonic stem cell
embryonic H7	embryonic stem cell
embryonic H9	embryonic stem cell
embryonic amniotic stem cell	embryonic stem cell
embryonic mesenchymal stem cell	embryonic stem cell
embryonic stomach	embryonic stomach
embryonic testis	embryonic testis
embryonic thymus	embryonic thymus
embryonic tongue	embryonic tongue
unknown epidermal melanocyte	epidermal melanocyte
unknown epithelial cell of esophagus	esophagus epithelial cell
adult AG08396	fibroblast cell line
adult AG09309	fibroblast cell line
adult GM04503	fibroblast cell line
adult GM04504	fibroblast cell line
adult GM23248	fibroblast cell line
child GM03348	fibroblast cell line
child SJCRH30	fibroblast cell line
embryonic AG04449	fibroblast cell line
embryonic IMR-90	fibroblast cell line
newborn BJ	fibroblast cell line
newborn ELR	fibroblast cell line
newborn HFFc6	fibroblast cell line
unknown fibroblast of gingiva	fibroblast of gingiva
unknown fibroblast of pulmonary artery	fibroblast of pulmonary artery
unknown fibroblast of villous mesenchyme	fibroblast of villous mesenchyme
adult HT1080	fibrosarcoma
newborn HFF-Myc	foreskin fibroblast
newborn foreskin fibroblast	foreskin fibroblast
newborn foreskin keratinocyte	foreskin keratinocyte
newborn foreskin melanocyte	foreskin melanocyte
newborn EH	gallbladder carcinoma
adult gamma-delta T cell	gamma-delta T cell
unknown germinal center	germinal center
adult H54	glioblastoma
adult M059J	glioblastoma
unknown glomerular endothelial cell	glomerular endothelial cell
adult hematopoietic multipotent progenitor cell	hematopoietic stem cell
unknown hematopoietic multipotent progenitor cell	hematopoietic stem cell
unknown hepatocyte	hepatocyte
unknown astrocyte of the hippocampus	hippocampus astrocyte
adult GM23338	induced pluripotent stem cell
adult WTC11	induced pluripotent stem cell
adult iPS-NIHi11	induced pluripotent stem cell
adult iPS-NIHi7	induced pluripotent stem cell
newborn iPS DF 19.11	induced pluripotent stem cell
newborn iPS DF 19.7	induced pluripotent stem cell
newborn iPS DF 4.7	induced pluripotent stem cell
newborn iPS DF 6.9	induced pluripotent stem cell
unknown CWRU1	induced pluripotent stem cell
unknown L1-S8R	induced pluripotent stem cell
unknown iris pigment epithelial cell	iris epithelial cell
embryonic islet precursor cell	islet precursor cell
unknown keratinocyte	keratinocyte
child G401	kidney cancer cell line
unknown kidney epithelial cell	kidney epithelial cell
adult HL-60	leukemia
adult K562	leukemia
adult KBM-7	leukemia
adult NB4	leukemia
child CMK	leukemia
child DND-41	leukemia
child Jurkat, Clone E6-1	leukemia
adult HuH-7	liver carcinoma
adult HuH-7.5	liver carcinoma
child HepG2	liver carcinoma
adult A172	lung cancer
adult A549	lung cancer
adult NCI-H226	lung cancer
unknown NCI-H460	lung cancer
unknown NT2/D1	lung cancer
unknown PC-9	lung cancer
unknown lung microvascular endothelial cell	lung endothelial cell
unknown fibroblast of lung	lung fibroblast
adult GM12878	lymphoblastoid cell line
adult GM18498	lymphoblastoid cell line
adult GM18499	lymphoblastoid cell line
adult GM18502	lymphoblastoid cell line
adult GM18505	lymphoblastoid cell line
adult GM18508	lymphoblastoid cell line
adult GM18511	lymphoblastoid cell line
adult GM18517	lymphoblastoid cell line
adult GM18519	lymphoblastoid cell line
adult GM18520	lymphoblastoid cell line
adult GM18858	lymphoblastoid cell line
adult GM18861	lymphoblastoid cell line
adult GM18867	lymphoblastoid cell line
adult GM18868	lymphoblastoid cell line
adult GM18870	lymphoblastoid cell line
adult GM18873	lymphoblastoid cell line
adult GM18907	lymphoblastoid cell line
adult GM18909	lymphoblastoid cell line
adult GM19023	lymphoblastoid cell line
adult GM19025	lymphoblastoid cell line
adult GM19035	lymphoblastoid cell line
adult GM19043	lymphoblastoid cell line
adult GM19324	lymphoblastoid cell line
adult GM19328	lymphoblastoid cell line
adult GM19351	lymphoblastoid cell line
adult GM19372	lymphoblastoid cell line
adult GM19395	lymphoblastoid cell line
adult GM19397	lymphoblastoid cell line
adult GM19438	lymphoblastoid cell line
adult GM19452	lymphoblastoid cell line
adult GM19455	lymphoblastoid cell line
adult GM19463	lymphoblastoid cell line
adult GM19467	lymphoblastoid cell line
adult GM19468	lymphoblastoid cell line
adult GM21360	lymphoblastoid cell line
adult GM21367	lymphoblastoid cell line
adult GM21381	lymphoblastoid cell line
adult GM21390	lymphoblastoid cell line
adult GM21423	lymphoblastoid cell line
adult GM21447	lymphoblastoid cell line
adult GM21515	lymphoblastoid cell line
adult GM21526	lymphoblastoid cell line
adult GM21528	lymphoblastoid cell line
adult GM21529	lymphoblastoid cell line
adult GM21576	lymphoblastoid cell line
adult GM21619	lymphoblastoid cell line
adult GM21717	lymphoblastoid cell line
adult GM21723	lymphoblastoid cell line
adult GM21737	lymphoblastoid cell line
adult GM21786	lymphoblastoid cell line
adult GM21825	lymphoblastoid cell line
adult HG02571	lymphoblastoid cell line
adult HG02588	lymphoblastoid cell line
adult HG02610	lymphoblastoid cell line
adult HG02623	lymphoblastoid cell line
adult HG02642	lymphoblastoid cell line
adult HG02678	lymphoblastoid cell line
adult HG02759	lymphoblastoid cell line
adult HG02763	lymphoblastoid cell line
adult HG02798	lymphoblastoid cell line
adult HG02840	lymphoblastoid cell line
adult HG02852	lymphoblastoid cell line
adult HG02870	lymphoblastoid cell line
adult HG02884	lymphoblastoid cell line
adult HG02885	lymphoblastoid cell line
adult HG02938	lymphoblastoid cell line
adult HG02943	lymphoblastoid cell line
adult HG02970	lymphoblastoid cell line
adult HG02973	lymphoblastoid cell line
adult HG02981	lymphoblastoid cell line
adult HG03025	lymphoblastoid cell line
adult HG03039	lymphoblastoid cell line
adult HG03045	lymphoblastoid cell line
adult HG03060	lymphoblastoid cell line
adult HG03064	lymphoblastoid cell line
adult HG03066	lymphoblastoid cell line
adult HG03095	lymphoblastoid cell line
adult HG03097	lymphoblastoid cell line
adult HG03103	lymphoblastoid cell line
adult HG03108	lymphoblastoid cell line
adult HG03135	lymphoblastoid cell line
adult HG03139	lymphoblastoid cell line
adult HG03159	lymphoblastoid cell line
adult HG03175	lymphoblastoid cell line
adult HG03196	lymphoblastoid cell line
adult HG03280	lymphoblastoid cell line
adult HG03342	lymphoblastoid cell line
adult HG03354	lymphoblastoid cell line
adult HG03378	lymphoblastoid cell line
adult HG03432	lymphoblastoid cell line
adult HG03439	lymphoblastoid cell line
adult HG03442	lymphoblastoid cell line
adult HG03457	lymphoblastoid cell line
adult HG03460	lymphoblastoid cell line
adult HG03469	lymphoblastoid cell line
adult HG03520	lymphoblastoid cell line
adult HG03521	lymphoblastoid cell line
adult HG03558	lymphoblastoid cell line
adult HG03565	lymphoblastoid cell line
adult HG03571	lymphoblastoid cell line
adult HG03575	lymphoblastoid cell line
child GM20000	lymphoblastoid cell line
unknown GM06990	lymphoblastoid cell line
unknown GM10248	lymphoblastoid cell line
unknown GM10266	lymphoblastoid cell line
unknown GM12864	lymphoblastoid cell line
unknown GM12865	lymphoblastoid cell line
unknown GM12891	lymphoblastoid cell line
unknown GM12892	lymphoblastoid cell line
unknown GM13976	lymphoblastoid cell line
unknown GM13977	lymphoblastoid cell line
unknown GM18507	lymphoblastoid cell line
unknown GM19238	lymphoblastoid cell line
unknown GM19239	lymphoblastoid cell line
unknown GM19240	lymphoblastoid cell line
adult mammary epithelial cell	mammary epithelial cell
unknown mammary epithelial cell	mammary epithelial cell
unknown fibroblast of mammary gland	mammary gland fibroblast
child D341Med	medulloblastoma
child D721Med	medulloblastoma
child Daoy	medulloblastoma
adult COLO829	melanoma
adult RPMI7951	melanoma
adult SK-MEL-5	melanoma
embryonic dedifferentiated amniotic fluid mesenchymal stem cell	mesenchymal stem cell
embryonic mesendoderm	mesendoderm
adult CD14-positive monocyte	monocyte
unknown CD14-positive monocyte	monocyte
unknown CD1c-positive myeloid dendritic cell	myeloid dendritic cell
adult common myeloid progenitor, CD34-positive	myeloid progenitor
unknown common myeloid progenitor, CD34-positive	myeloid progenitor
adult RPMI8226	myeloma
unknown myotube	myotube
adult natural killer cell	natural killer cell
adult HAP-1	near-haploid leukemia
child BE2C	neuroblastoma
child SK-N-DZ	neuroblastoma
child SK-N-MC	neuroblastoma
child SK-N-SH	neuroblastoma
adult H4	neuroglioma
newborn dermis blood vessel endothelial cell	newborn blood vessel endothelial cell
unknown osteoblast	osteoblast
adult SJSA1	osteosarcoma
child MG63	osteosarcoma
unknown fibroblast of peridontal ligament	peridontal ligament fibroblast
embryonic placenta	placenta
adult LNCaP clone FGC	prostate carcinoma
adult PC-3	prostate carcinoma
unknown RWPE2	prostate carcinoma
adult RWPE1	prostate epithelial cell
unknown epithelial cell of prostate	prostate epithelial cell
unknown HK-2	proximal tubule epithelial cell
unknown epithelial cell of proximal tubule	proximal tubule epithelial cell
unknown pulmonary artery endothelial cell	pulmonary endothelial cell
adult ACHN	renal adenocarcinoma
adult Caki2	renal adenocarcinoma
adult RCC	renal adenocarcinoma
adult RCC 7860	renal adenocarcinoma
unknown renal cortical epithelial cell	renal epithelial cells
unknown retinal pigment epithelial cell	retinal pigment epithelial cell
child WERI-Rb-1	retinoblastoma
adult C803	septum cell line
unknown skeletal muscle cell	skeletal muscle cell
adult LHCN-M2	skeletal myoblast
unknown skeletal muscle myoblast	skeletal myoblast
unknown dermis microvascular lymphatic vessel endothelial cell	skin endothelial cell
unknown smooth muscle cell of the brain vasculature	smooth muscle of brain vasculature
unknown astrocyte of the spinal cord	spinal cord astrocyte
newborn EL	spleen cell line
adult HS-27A	stromal cell of bone marrow
unknown stromal cell of bone marrow	stromal cell of bone marrow
embryonic HTR-8/SVneo	trophoblast
embryonic trophoblast cell	trophoblast
embryonic umbilical cord	umbilical cord
newborn endothelial cell of umbilical vein	umbilical vein endothelial cell
child urothelium cell line	urothelium cell line
